# Pathologist-interpretable breast cancer subtyping and stratification from AI-inferred nuclear features

**DOI:** 10.1101/2025.09.04.674077

**Authors:** Ranjan Kumar Barman, Saugato Rahman Dhruba, Danh-Tai Hoang, Eldad D. Shulman, Emma M. Campagnolo, Andy T. Wang, Stephanie A. Harmon, Tom C. Hu, Antonios Papanicolau-Sengos, MacLean P. Nasrallah, Kenneth D. Aldape, Eytan Ruppin

## Abstract

Artificial intelligence (AI) is making notable advances in digital pathology but faces challenges in human interpretability. Here we introduce **EXPAND** (<u>EX</u>plainable <u>P</u>athologist <u>A</u>ligned <u>N</u>uclear <u>D</u>iscriminator), the first *pathologist-interpretable* AI model to predict breast cancer tumor subtypes and patient survival. EXPAND focuses on a core set of 12 *nuclear pathologist-interpretable features* (*NPIFs*), composing the Nottingham grading criteria used by the pathologists. It is a fully automated, end-to-end diagnostic workflow, which automatically extracts NPIFs given a patient tumor slide and uses them to predict tumor subtype and survival. EXPAND’s performance is comparable to that of existing deep learning non-interpretable black box AI models. It achieves areas under the ROC curve (AUC) values of 0.73, 0.79 and 0.75 for predicting HER2+, HR+ and TNBC tumor subtypes, respectively, matching the performance of proprietary models that rely on substantially larger and more complex interpretable feature sets. The 12 NPIFs demonstrate strong and independent prognostic value for patient survival, underscoring their potential as biologically grounded, interpretable biomarkers for survival stratification in BC. These results lay the basis for building interpretable AI diagnostic models in other cancer indications. The complete end-to-end pipeline is made publicly available *via* GitHub (https://github.com/ruppinlab/EXPAND) to support community use and reproducibility.
