## Supplementary Tables for "Pathologist-interpretable breast cancer subtyping and stratification from AI-inferred nuclear features": SupplementaryTable6.xlsx

### Sheet: Sheet1
Attribute	Features
Size	Area
	Major Axis Length
	Minor Axis Length
	Perimeter Length
Shape	Circularity
	Eccentricity
Texture	Solidity
	Standard Deviation of Grayscale Intensity
	Standard Deviation of Saturation in HSV Color Space
	Standard Deviation of the A Values in LAB Color Space
	Standard Deviation of the B Values in LAB Color Space
Stain Intensity	Mean Grayscale Intensity
	Mean Saturation Value in HSV Color Space
	Mean A Values in LAB Color Space
	Mean B Values in LAB Color Space
