## Supplementary Tables for "Pathologist-interpretable breast cancer subtyping and stratification from AI-inferred nuclear features": SupplementaryTable7.xlsx

### Sheet: CancerCell_nuHIFs
MEAN[CANCER_NUCLEUS_AREA]_H & E
MEAN[CANCER_NUCLEUS_CIRCULARITY]_H & E
MEAN[CANCER_NUCLEUS_ECCENTRICITY]_H & E
MEAN[CANCER_NUCLEUS_MAJOR_AXIS_LENGTH]_H & E
MEAN[CANCER_NUCLEUS_MEAN_LAB_CHANNEL_A]_H & E
MEAN[CANCER_NUCLEUS_MEAN_LAB_CHANNEL_B]_H & E
MEAN[CANCER_NUCLEUS_MINOR_AXIS_LENGTH]_H & E
MEAN[CANCER_NUCLEUS_MIN_GRAYSCALE_CHANNEL_GRAY]_H & E
MEAN[CANCER_NUCLEUS_MIN_HSV_CHANNEL_SATURATION]_H & E
MEAN[CANCER_NUCLEUS_PERIMETER]_H & E
MEAN[CANCER_NUCLEUS_SOLIDITY]_H & E
MEAN[CANCER_NUCLEUS_STD_GRAYSCALE_CHANNEL_GRAY]_H & E
MEAN[CANCER_NUCLEUS_STD_HSV_CHANNEL_SATURATION]_H & E
MEAN[CANCER_NUCLEUS_STD_LAB_CHANNEL_A]_H & E
MEAN[CANCER_NUCLEUS_STD_LAB_CHANNEL_B]_H & E
STD[CANCER_NUCLEUS_AREA]_H & E
STD[CANCER_NUCLEUS_CIRCULARITY]_H & E
STD[CANCER_NUCLEUS_ECCENTRICITY]_H & E
STD[CANCER_NUCLEUS_MAJOR_AXIS_LENGTH]_H & E
STD[CANCER_NUCLEUS_MEAN_LAB_CHANNEL_A]_H & E
STD[CANCER_NUCLEUS_MEAN_LAB_CHANNEL_B]_H & E
STD[CANCER_NUCLEUS_MINOR_AXIS_LENGTH]_H & E
STD[CANCER_NUCLEUS_MIN_GRAYSCALE_CHANNEL_GRAY]_H & E
STD[CANCER_NUCLEUS_MIN_HSV_CHANNEL_SATURATION]_H & E
STD[CANCER_NUCLEUS_PERIMETER]_H & E
STD[CANCER_NUCLEUS_SOLIDITY]_H & E
STD[CANCER_NUCLEUS_STD_GRAYSCALE_CHANNEL_GRAY]_H & E
STD[CANCER_NUCLEUS_STD_HSV_CHANNEL_SATURATION]_H & E
STD[CANCER_NUCLEUS_STD_LAB_CHANNEL_A]_H & E
STD[CANCER_NUCLEUS_STD_LAB_CHANNEL_B]_H & E

### Sheet: FibroblastCell_nuHIFs
MEAN[FIBROBLAST_NUCLEUS_AREA]_H & E
MEAN[FIBROBLAST_NUCLEUS_CIRCULARITY]_H & E
MEAN[FIBROBLAST_NUCLEUS_ECCENTRICITY]_H & E
MEAN[FIBROBLAST_NUCLEUS_MAJOR_AXIS_LENGTH]_H & E
MEAN[FIBROBLAST_NUCLEUS_MEAN_LAB_CHANNEL_A]_H & E
MEAN[FIBROBLAST_NUCLEUS_MEAN_LAB_CHANNEL_B]_H & E
MEAN[FIBROBLAST_NUCLEUS_MINOR_AXIS_LENGTH]_H & E
MEAN[FIBROBLAST_NUCLEUS_MIN_GRAYSCALE_CHANNEL_GRAY]_H & E
MEAN[FIBROBLAST_NUCLEUS_MIN_HSV_CHANNEL_SATURATION]_H & E
MEAN[FIBROBLAST_NUCLEUS_PERIMETER]_H & E
MEAN[FIBROBLAST_NUCLEUS_SOLIDITY]_H & E
MEAN[FIBROBLAST_NUCLEUS_STD_GRAYSCALE_CHANNEL_GRAY]_H & E
MEAN[FIBROBLAST_NUCLEUS_STD_HSV_CHANNEL_SATURATION]_H & E
MEAN[FIBROBLAST_NUCLEUS_STD_LAB_CHANNEL_A]_H & E
MEAN[FIBROBLAST_NUCLEUS_STD_LAB_CHANNEL_B]_H & E
STD[FIBROBLAST_NUCLEUS_AREA]_H & E
STD[FIBROBLAST_NUCLEUS_CIRCULARITY]_H & E
STD[FIBROBLAST_NUCLEUS_ECCENTRICITY]_H & E
STD[FIBROBLAST_NUCLEUS_MAJOR_AXIS_LENGTH]_H & E
STD[FIBROBLAST_NUCLEUS_MEAN_LAB_CHANNEL_A]_H & E
STD[FIBROBLAST_NUCLEUS_MEAN_LAB_CHANNEL_B]_H & E
STD[FIBROBLAST_NUCLEUS_MINOR_AXIS_LENGTH]_H & E
STD[FIBROBLAST_NUCLEUS_MIN_GRAYSCALE_CHANNEL_GRAY]_H & E
STD[FIBROBLAST_NUCLEUS_MIN_HSV_CHANNEL_SATURATION]_H & E
STD[FIBROBLAST_NUCLEUS_PERIMETER]_H & E
STD[FIBROBLAST_NUCLEUS_SOLIDITY]_H & E
STD[FIBROBLAST_NUCLEUS_STD_GRAYSCALE_CHANNEL_GRAY]_H & E
STD[FIBROBLAST_NUCLEUS_STD_HSV_CHANNEL_SATURATION]_H & E
STD[FIBROBLAST_NUCLEUS_STD_LAB_CHANNEL_A]_H & E
STD[FIBROBLAST_NUCLEUS_STD_LAB_CHANNEL_B]_H & E

### Sheet: LymphocyteCell_nuHIFs
MEAN[LYMPHOCYTE_NUCLEUS_AREA]_H & E
MEAN[LYMPHOCYTE_NUCLEUS_CIRCULARITY]_H & E
MEAN[LYMPHOCYTE_NUCLEUS_ECCENTRICITY]_H & E
MEAN[LYMPHOCYTE_NUCLEUS_MAJOR_AXIS_LENGTH]_H & E
MEAN[LYMPHOCYTE_NUCLEUS_MEAN_LAB_CHANNEL_A]_H & E
MEAN[LYMPHOCYTE_NUCLEUS_MEAN_LAB_CHANNEL_B]_H & E
MEAN[LYMPHOCYTE_NUCLEUS_MINOR_AXIS_LENGTH]_H & E
MEAN[LYMPHOCYTE_NUCLEUS_MIN_GRAYSCALE_CHANNEL_GRAY]_H & E
MEAN[LYMPHOCYTE_NUCLEUS_MIN_HSV_CHANNEL_SATURATION]_H & E
MEAN[LYMPHOCYTE_NUCLEUS_PERIMETER]_H & E
MEAN[LYMPHOCYTE_NUCLEUS_SOLIDITY]_H & E
MEAN[LYMPHOCYTE_NUCLEUS_STD_GRAYSCALE_CHANNEL_GRAY]_H & E
MEAN[LYMPHOCYTE_NUCLEUS_STD_HSV_CHANNEL_SATURATION]_H & E
MEAN[LYMPHOCYTE_NUCLEUS_STD_LAB_CHANNEL_A]_H & E
MEAN[LYMPHOCYTE_NUCLEUS_STD_LAB_CHANNEL_B]_H & E
STD[LYMPHOCYTE_NUCLEUS_AREA]_H & E
STD[LYMPHOCYTE_NUCLEUS_CIRCULARITY]_H & E
STD[LYMPHOCYTE_NUCLEUS_ECCENTRICITY]_H & E
STD[LYMPHOCYTE_NUCLEUS_MAJOR_AXIS_LENGTH]_H & E
STD[LYMPHOCYTE_NUCLEUS_MEAN_LAB_CHANNEL_A]_H & E
STD[LYMPHOCYTE_NUCLEUS_MEAN_LAB_CHANNEL_B]_H & E
STD[LYMPHOCYTE_NUCLEUS_MINOR_AXIS_LENGTH]_H & E
STD[LYMPHOCYTE_NUCLEUS_MIN_GRAYSCALE_CHANNEL_GRAY]_H & E
STD[LYMPHOCYTE_NUCLEUS_MIN_HSV_CHANNEL_SATURATION]_H & E
STD[LYMPHOCYTE_NUCLEUS_PERIMETER]_H & E
STD[LYMPHOCYTE_NUCLEUS_SOLIDITY]_H & E
STD[LYMPHOCYTE_NUCLEUS_STD_GRAYSCALE_CHANNEL_GRAY]_H & E
STD[LYMPHOCYTE_NUCLEUS_STD_HSV_CHANNEL_SATURATION]_H & E
STD[LYMPHOCYTE_NUCLEUS_STD_LAB_CHANNEL_A]_H & E
STD[LYMPHOCYTE_NUCLEUS_STD_LAB_CHANNEL_B]_H & E
