## Supplementary Tables for "Pathologist-interpretable breast cancer subtyping and stratification from AI-inferred nuclear features": SupplementaryTable8.xlsx

### Sheet: PIFs
Nuclear Pleomorphism	Mitotic Count	Tubule Formation
STD[CANCER_NUCLEUS_AREA]_H & E	DENSITY [CANCER CELLS] IN [TUMOR]_HE	REGION PROPERTIES: FILLED AREA (MM2) OF LARGEST REGION OF TUMOR_HE
STD[CANCER_NUCLEUS_MAJOR_AXIS_LENGTH]_H & E	DENSITY RATIO [CANCER CELLS] IN [[EPITHELIAL] OVER [TUMOR]]_HE	REGION PROPERTIES: LACUNARITY OF LARGEST REGION OF TUMOR_HE
STD[CANCER_NUCLEUS_MINOR_AXIS_LENGTH]_H & E	AREA PROP [[EPITHELIAL] OVER [TUMOR]] IN [TISSUE]_HE	REGION PROPERTIES: LACUNARITY OF TUMOR_HE
STD[CANCER_NUCLEUS_PERIMETER]_H & E	AREA PROP [[ESI_0080] OVER [TUMOR]] IN [TISSUE]_HE
STD[CANCER_NUCLEUS_CIRCULARITY]_H & E	AREA PROP [[STROMA] OVER [TUMOR]] IN [TISSUE]_HE
STD[CANCER_NUCLEUS_ECCENTRICITY]_H & E	REGION PROPERTIES: AVERAGE ECCENTRICITY OF SIGNIFICANT REGIONS OF TUMOR_HE
MEAN[CANCER_NUCLEUS_AREA]_H & E	REGION PROPERTIES: AVERAGE SOLIDITY OF SIGNIFICANT REGIONS OF TUMOR_HE
MEAN[CANCER_NUCLEUS_MAJOR_AXIS_LENGTH]_H & E	REGION PROPERTIES: ECCENTRICITY OF LARGEST REGION OF TUMOR_HE
MEAN[CANCER_NUCLEUS_MINOR_AXIS_LENGTH]_H & E	STD[CANCER_NUCLEUS_MIN_GRAYSCALE_CHANNEL_GRAY]_H & E
MEAN[CANCER_NUCLEUS_PERIMETER]_H & E	STD[CANCER_NUCLEUS_MIN_HSV_CHANNEL_SATURATION]_H & E
MEAN[CANCER_NUCLEUS_CIRCULARITY]_H & E
MEAN[CANCER_NUCLEUS_ECCENTRICITY]_H & E
